# Tubular ERGIC (t-ERGIC): a SURF4-mediated expressway for ER-to-Golgi transport

**DOI:** 10.1101/2021.04.06.438517

**Authors:** Rui Yan, Kun Chen, Ke Xu

## Abstract

The endoplasmic reticulum (ER)-to-Golgi transport is critical to protein secretion and intracellular sorting. Cargo carriers mediating the ER-to-Golgi transport are morphologically diverse, but it remains unclear whether this diversity arises from different cargo receptors, or whether it could lead to differential transport kinetics. Here we report a tubular ER-Golgi intermediate compartment (t-ERGIC) that is induced by the cargo receptor SURF4 and selectively expedites the ER-to-Golgi transport of SURF4 cargoes. Lacking the canonical ERGIC marker ERGIC-53 yet positive for the small GTPase Rab1, the t-ERGIC is further distinct from the stereotypical vesiculo-tubular cluster (VTC) ERGIC by its extremely elongated shape (~10 μm long with <30 nm diameter). With its exceptional surface-to-volume ratio and *en bloc* cargo packaging, high (~2 μm/s) intracellular traveling speeds, and ER-Golgi recycling capability, the t-ERGIC provides an efficient means for trafficking SURF4-bound cargoes. The biogenesis and cargo selectivity of t-ERGIC both depend on SURF4, which recognizes the N-terminus of soluble cargoes and co-clusters with the selected cargoes to expand the ER exit site. At the steady state, the t-ERGIC-mediated fast ER-to-Golgi transport is antagonized by retrograde transport based on the cargo C-terminal ER retrieval signal: we thus demonstrate the fine-tuning of protein trafficking and localization via its primary structure. Together, our results argue that specific cargo-receptor interactions give rise to distinct transport carriers, which in turn regulate the ER-to-Golgi trafficking kinetics.
