## Supplementary material for "Tubular ERGIC (t-ERGIC): a SURF4-mediated expressway for ER-to-Golgi transport": Table S1

Lead Protein ID	Lead Protein name	Mol. weight [kDa]	Sequence length (AA)	Total MS/MS Count	N-terminal tripeptide	SURF4 compatibility*	C-terminal tetrapeptide	KDEL-containing&		* 0 means the N-terminal tripeptide after signal peptide cleavage contains D, E, or Q. 1 means X-P-Y, where X, Y are not D, E, or Q. 0.5 means others. Signal peptide cleavage site was predicted by SignalP5.0 (http://www.cbs.dtu.dk/services/SignalP)
P14625	Endoplasmin	92.468	803	16455	DDE	0	KDEL	1		& 1 means a KDEL or KDEL-like C-terminus (see Raykhel, J Cell Biol, 2008). 0 means otherwise.
P11021	78 kDa glucose-regulated protein	72.332	654	14834	EEE	0	KDEL	1
P27797	Calreticulin	48.141	417	12114	EPA	0	KDEL	1		Mass spectrometry data are from Itzhak, eLife, 2016.
P07237	Protein disulfide-isomerase	57.116	508	10550	DAP	0	KDEL	1
P13667	Protein disulfide-isomerase A4	72.932	645	8929	EGP	0	KEEL	1
P30101	Protein disulfide-isomerase A3	56.782	505	7193	SDV	0	QEDL	1
Q9Y4L1	Hypoxia up-regulated protein 1	111.33	999	7049	DTL	0	NDEL	1
P50454	Serpin H1	46.44	418	6053	AEV	0	RDEL	1
Q9NYU2	UDP-glucose:glycoprotein glucosyltransferase 1	177.19	1555	5755	DSK	0	REEL	1
P14314-2	Glucosidase 2 subunit beta	59.177	525	5273	VEV	0	HDEL	1
Q32P28	Prolyl 3-hydroxylase 1	83.393	736	2550	EVE	0	KDEL	1
Q8IXB1	DnaJ homolog subfamily C member 10	91.079	793	1581	DQD	0	KDEL	1
Q9H488	GDP-fucose protein O-fucosyltransferase 1	43.955	388	1290	WDP	0	RDEF	1
Q14696	LDLR chaperone MESD	26.076	234	1226	AEG	0	REDL	1
Q8NBJ7	Sulfatase-modifying factor 2	33.843	301	1205	QAT	0	PGEL	1
Q6UW63	KDEL motif-containing protein 1	58.042	502	1154	ETG	0	KDEL	1
Q9BT09	Protein canopy homolog 3	30.748	278	521	GAE	0	PDEL	1
Q5NDL2	EGF domain-specific O-linked N-acetylglucosamine transferase	62.01	527	344	GQN	0	HDEL	1
O95994	Anterior gradient protein 2 homolog	19.979	175	258	RDT	0	KTEL	1
Q9Y680-2	Peptidyl-prolyl cis-trans isomerase FKBP7	25.794	222	253	QRQ	0	HDEL	1
Q8IXL7-2	Methionine-R-sulfoxide reductase B3	20.01	185	207	QSG	0	KAEL	1
P23284	Peptidyl-prolyl cis-trans isomerase B	23.742	216	4647	DEK	0	IAKE	0
O00469-2	Procollagen-lysine,2-oxoglutarate 5-dioxygenase 2	87.097	758	3477	ADS	0	FIDP	0
Q02809	Procollagen-lysine,2-oxoglutarate 5-dioxygenase 1	83.549	727	3469	KGD	0	FVDP	0
O60568	Procollagen-lysine,2-oxoglutarate 5-dioxygenase 3	84.784	738	3164	SDR	0	FVDP	0
Q96HE7	ERO1-like protein alpha	54.392	468	1927	EEQ	0	QNIH	0
Q9UBS4	DnaJ homolog subfamily B member 11	40.513	358	1889	GRD	0	LQGY	0
O15460	Prolyl 4-hydroxylase subunit alpha-2	60.901	535	982	EFF	0	TEVD	0
Q15818	Neuronal pentraxin-1	47.122	432	794	QDF	0	RQIN	0
Q92791	Synaptonemal complex protein SC65	50.381	437	425	QYE	0	PELA	0
Q9H173	Nucleotide exchange factor SIL1	52.084	461	357	HQN	0	KELR	0
O95479	GDH/6PGL endoplasmic bifunctional protein	88.892	791	247	QEL	0	AFLG	0
Q9Y2G5	GDP-fucose protein O-fucosyltransferase 2	49.975	429	246	SGQ	0	KITY	0
Q96AY3	Peptidyl-prolyl cis-trans isomerase FKBP10	64.244	582	4278	RGL	0.5	HEEL	1
Q15084	Protein disulfide-isomerase A6	48.121	440	3286	LYS	0.5	KDEL	1
Q8NBS9	Thioredoxin domain-containing protein 5	47.628	432	3266	GRW	0.5	KDEL	1
P30040	Endoplasmic reticulum resident protein 29	28.993	261	2720	LHT	0.5	KEEL	1
Q8NBJ5	Procollagen galactosyltransferase 1	71.635	622	2028	YFP	0.5	RDEL	1
Q14257	Reticulocalbin-2	36.876	317	1894	GKA	0.5	HDEL	1
Q9Y2B0	Protein canopy homolog 2	20.652	182	1857	RRS	0.5	HDEL	1
O95881	Thioredoxin domain-containing protein 12	19.206	172	1356	HNG	0.5	EDEL	1
Q14554	Protein disulfide-isomerase A5	59.594	519	1202	KVS	0.5	KEEL	1
Q9HCN8	Stromal cell-derived factor 2-like protein 1	23.598	221	1111	AKT	0.5	HDEL	1
Q99470	Stromal cell-derived factor 2	23.026	211	779	LGV	0.5	HAEL	1
Q9NYU1	UDP-glucose:glycoprotein glucosyltransferase 2	174.73	1516	638	SKS	0.5	HDEL	1
P26885	Peptidyl-prolyl cis-trans isomerase FKBP2	15.649	142	621	TGA	0.5	RTEL	1
Q9H6E4	Coiled-coil domain-containing protein 134	26.56	229	528	TLR	0.5	QSEL	1
Q9UNW1	Multiple inositol polyphosphate phosphatase 1	55.051	487	514	SLL	0.5	SDEL	1
Q6UWW8	Carboxylesterase 3	62.281	571	325	TGP	0.5	QEDL	1
P04844	Dolichyl-diphosphooligosaccharide--protein glycosyltransferase subunit 2	69.283	631	2456	LTP	0.5	RTAH	0
Q14165	Malectin	32.233	292	1824	PGL	0.5	LCRL	0
Q13217	DnaJ homolog subfamily C member 3	57.579	504	1502	GVN	0.5	FHFN	0
P43307	Translocon-associated protein subunit alpha	32.235	286	1008	RGG	0.5	GSDE	0
P43251	Biotinidase	61.132	543	255	AHT	0.5	YERD	0
O60613	15 kDa selenoprotein	17.79	162	254	FGA	0.5	LERI	0
O43852	Calumenin	37.106	315	3514	KPT	1	HDEF	1
Q15293	Reticulocalbin-1	38.89	331	3128	KPT	1	HDEL	1
Q8IVL5	Prolyl 3-hydroxylase 2	80.984	708	1839	GPP	1	KDEL	1
O95302	Peptidyl-prolyl cis-trans isomerase FKBP9	63.083	570	1523	APV	1	HDEL	1
Q96D15	Reticulocalbin-3	37.493	328	1174	KPS	1	HDEL	1
P13674-2	Prolyl 4-hydroxylase subunit alpha-1	60.966	534	2267	HPG	1	SELE	0
